# Unbiased transcriptomic analysis of chondrocyte differentiation in a high-density cell culture model

**DOI:** 10.1101/2021.03.20.436275

**Authors:** Claudia Kruger, Aimee Limpach, Claudia Kappen

## Abstract

In the developing vertebrate skeleton, cartilage is an important precursor to the formation of bones. Cartilage is produced by chondrocytes, which derive from embryonic mesoderm and undergo a stereotypical program of differentiation and maturation. Here we modeled this process *in vitro*, using primary fetal mouse rib chondrocytes in a high-density cell culture model of cartilage differentiation, and performed genome-wide gene expression profiling over the course of culture. The overarching goal of this study was to characterize the molecular pathways involved in cartilage differentiation and maturation. Our results also enable a comprehensive appraisal of distinctions between common *in vitro* models for cartilage differentiation, and of differences in their molecular resemblance to cartilage formation *in vivo*.
