## Supplementary Table 4 for "Unbiased transcriptomic analysis of chondrocyte differentiation in a high-density cell culture model"

### Sheet: Quartile 1_sorted
Quartile 1	cluster 1	Gene_Title	Gene_Symbol	cluster 2	Gene_Title	Gene_Symbol	cluster 3	Gene_Title	Gene_Symbol
Riken TFdb		myocyte enhancer factor 2C	Mef2c		aryl-hydrocarbon receptor	Ahr		RIKEN cDNA 1300003B13 gene	1300003B13Rik
					cyclin-dependent kinase inhibitor 2B (p15, inhibits CDK4)	Cdkn2b		RIKEN cDNA 2810021G02 gene	2810021G02Rik
Genes					CCAAT/enhancer binding protein (C/EBP), alpha	Cebpa		RIKEN cDNA 6330416L07 gene	6330416L07Rik
no doubles					cAMP responsive element binding protein 3-like 1	Creb3l1		ankyrin repeat and KH domain containing 1	Ankhd1
					D site albumin promoter binding protein	Dbp		ankyrin repeat, family A (RFXANK-like), 2	Ankra2
					early B-cell factor 1	Ebf1		ankyrin repeat domain 10	Ankrd10
					early B-cell factor 3	Ebf3		AT rich interactive domain 1A (SWI-like)	Arid1a
					early growth response 3	Egr3		aryl hydrocarbon receptor nuclear translocator	Arnt
					FBJ osteosarcoma oncogene	Fos		ankyrin repeat and SOCS box-containing 3	Asb3
					forkhead box P1	Foxp1		ash1 (absent, small, or homeotic)-like (Drosophila)	Ash1l
					forkhead box P2	Foxp2		additional sex combs like 1 (Drosophila)	Asxl1
					human immunodeficiency virus type I enhancer binding protein 3	Hivep3		activating transcription factor 2	Atf2
					homeobox A9	Hoxa9		activating transcription factor 6	Atf6
					homeobox B3	Hoxb3		activating transcription factor 7 interacting protein	Atf7ip
					homeobox D8	Hoxd8		ataxia telangiectasia mutated homolog (human)	Atm
					interferon (alpha and beta) receptor 2	Ifnar2		beta-1,3-glucuronyltransferase 3 (glucuronosyltransferase I)	B3gat3
					Kruppel-like factor 12	Klf12		BTB and CNC homology 1	Bach1
					avian musculoaponeurotic fibrosarcoma (v-maf) AS42 oncogene homolog	Maf		bromodomain adjacent to zinc finger domain, 1B	Baz1b
					mitogen-activated protein kinase 8	Mapk8		B-cell leukemia/lymphoma 6	Bcl6
					myocyte enhancer factor 2C	Mef2c		brain expressed myelocytomatosis oncogene	Bmyc
					max binding protein	Mnt		basonuclin 1	Bnc1
					nuclear receptor subfamily 2, group F, member 2	Nr2f2		cyclin C	Ccnc
					nuclear receptor subfamily 4, group A, member 1	Nr4a1		cyclin T2	Ccnt2
					pre B-cell leukemia transcription factor 1	Pbx1		CCAAT/enhancer binding protein (C/EBP), beta	Cebpb
					pre-B-cell leukemia transcription factor interacting protein 1	Pbxip1		CREB binding protein	Crebbp
					paired-like homeodomain transcription factor 2	Pitx2		CCCTC-binding factor	Ctcf
					paired related homeobox 2	Prrx2		Fas death domain-associated protein	Daxx
					runt related transcription factor 1	Runx1		death effector domain-containing	Dedd
					SWI/SNF related, matrix associated, actin dependent regulator of chromatin, subfamily a, member 1	Smarca1		DNA methyltransferase 3A	Dnmt3a
					SWI/SNF related, matrix associated, actin dependent regulator of chromatin, subfamily a, member 2	Smarca2		E2F transcription factor 1	E2f1
					SRY-box containing gene 4	Sox4		E2F transcription factor 5	E2f5
					Sp7 transcription factor 7	Sp7		E2F transcription factor 6	E2f6
					sterol regulatory element binding factor 2	Srebf2		E74-like factor 1	Elf1
					signal transducer and activator of transcription 1	Stat1		excision repair cross-complementing rodent repair deficiency, complementation group 3	Ercc3
					signal transducer and activator of transcription 3	Stat3		E26 avian leukemia oncogene 1, 5' domain	Ets1
					thyroid hormone receptor alpha	Thra		E26 avian leukemia oncogene 2, 3' domain	Ets2
					thyroid hormone receptor associated protein 3	Thrap3		F-box and WD-40 domain protein 7	Fbxw7
					trichorhinophalangeal syndrome I (human)	Trps1		feminization 1 homolog b (C. elegans)	Fem1b
					twist homolog 1 (Drosophila)	Twist1		fem-1 homolog c (C.elegans)	Fem1c
					zinc finger protein 36	Zfp36		forkhead box C2	Foxc2
					zinc finger protein 36, C3H type-like 1	Zfp36l1		forkhead box J2	Foxj2
					zinc finger protein 37	Zfp37		forkhead box K1	Foxk1
					zinc finger protein 90	Zfp90		forkhead box O1	Foxo1
					zinc fingers and homeoboxes 1	Zhx1		forkhead box O3	Foxo3
								forkhead box P1	Foxp1
								forkhead box P2	Foxp2
								fusion, derived from t(12;16) malignant liposarcoma (human)	Fus
								GA repeat binding protein, beta 1	Gabpb1
								GATA binding protein 2	Gata2
								GLIS family zinc finger 2	Glis2
								glucocorticoid modulatory element binding protein 2	Gmeb2
								histone deacetylase 5	Hdac5
								histone deacetylase 6	Hdac6
								helicase with zinc finger domain	Helz
								hypoxia inducible factor 1, alpha subunit	Hif1a
								homeodomain interacting protein kinase 2	Hipk2
								human immunodeficiency virus type I enhancer binding protein 2	Hivep2
								high mobility group 20A	Hmg20a
								homeobox A1	Hoxa1
								homeobox B6	Hoxb6
								inhibitor of kappaB kinase gamma	Ikbkg
								interleukin enhancer binding factor 3	Ilf3
								inhibitor of growth family, member 3	Ing3
								inhibitor of growth family, member 4	Ing4
								inversin	Invs
								interferon regulatory factor 1	Irf1
								junction-mediating and regulatory protein	Jmy
								Jun-B oncogene	Junb
								kelch-like ECH-associated protein 1	Keap1
								Kruppel-like factor 13	Klf13
								Kruppel-like factor 2 (lung)	Klf2
								Kruppel-like factor 3 (basic)	Klf3
								Kruppel-like factor 4 (gut)	Klf4
								Kruppel-like factor 7 (ubiquitous)	Klf7
								limb-bud and heart	Lbh
								LIM domain binding 1	Ldb1
								LIM domains containing 1	Limd1
								avian musculoaponeurotic fibrosarcoma (v-maf) AS42 oncogene homolog	Maf
								mitogen-activated protein kinase 8	Mapk8
								myocyte enhancer factor 2A	Mef2a
								myocyte enhancer factor 2C	Mef2c
								myocyte enhancer factor 2D	Mef2d
								multiple endocrine neoplasia 1	Men1
								microphthalmia-associated transcription factor	Mitf
								MKL (megakaryoblastic leukemia)/myocardin-like 1	Mkl1
								myeloid/lymphoid or mixed-lineage leukemia 3	Mll3
								myeloid/lymphoid or mixed-lineage leukemia 5	Mll5
								myeloid/lymphoid or mixed-lineage leukemia (trithorax homolog, Drosophila); translocated to, 10	Mllt10
								myeloid/lymphoid or mixed-lineage leukemia (trithorax homolog, Drosophila); translocated to, 3	Mllt3
								myeloid/lymphoid or mixed-lineage leukemia (trithorax homolog, Drosophila); translocated to, 6	Mllt6
								metastasis associated 3	Mta3
								metal response element binding transcription factor 2	Mtf2
								Max interacting protein 1	Mxi1
								myoneurin	Mynn
								MYST histone acetyltransferase monocytic leukemia 4	Myst4
								Ngfi-A binding protein 1	Nab1
								nuclear receptor coactivator 1	Ncoa1
								nuclear factor of activated T-cells, cytoplasmic, calcineurin-dependent 1	Nfatc1
								nuclear factor I/A	Nfia
								nuclear factor I/B	Nfib
								nuclear factor, interleukin 3, regulated	Nfil3
								nuclear transcription factor-Y beta	Nfyb
								N-myc (and STAT) interactor	Nmi
								nuclear receptor subfamily 1, group H, member 2	Nr1h2
								nuclear receptor subfamily 2, group C, member 1	Nr2c1
								nuclear receptor subfamily 3, group C, member 1	Nr3c1
								nuclear respiratory factor 1	Nrf1
								nuclear receptor interacting protein 1	Nrip1
								nuclear receptor-binding SET-domain protein 1	Nsd1
								pre B-cell leukemia transcription factor 3	Pbx3
								pre-B-cell leukemia transcription factor interacting protein 1	Pbxip1
								PHD finger protein 13	Phf13
								PHD finger protein 2	Phf2
								PHD finger protein 7	Phf7
								PHD finger protein 8	Phf8
								Pbx/knotted 1 homeobox	Pknox1
								polymerase (RNA) II (DNA directed) polypeptide A	Polr2a
								polymerase (RNA) III (DNA directed) polypeptide D	Polr3d
								polymerase (RNA) III (DNA directed) polypeptide E	Polr3e
								PR domain containing 16	Prdm16
								retinoic acid induced 1	Rai1
								retinoic acid induced 14	Rai14
								retinoic acid receptor, gamma	Rarg
								RB-associated KRAB repressor	Rbak
								retinoblastoma-like 2	Rbl2
								REST corepressor 1	Rcor1
								regulatory factor X, 1 (influences HLA class II expression)	Rfx1
								regulatory factor X, 5 (influences HLA class II expression)	Rfx5
								ring finger protein 38	Rnf38
								retinoid X receptor alpha	Rxra
								retinoid X receptor beta	Rxrb
								SNF2 histone linker PHD RING helicase	Shprh
								transcriptional regulator, SIN3A (yeast)	Sin3a
								sirtuin 7 (silent mating type information regulation 2, homolog) 7 (S. cerevisiae)	Sirt7
								ski sarcoma viral oncogene homolog (avian)	Ski
								SWI/SNF related, matrix associated, actin dependent regulator of chromatin, subfamily a, member 4	Smarca4
								SWI/SNF related, matrix associated, actin dependent regulator of chromatin, subfamily b, member 1	Smarcb1
								Smad nuclear interacting protein 1	Snip1
								SRY-box containing gene 5	Sox5
								sterol regulatory element binding factor 2	Srebf2
								single-stranded DNA binding protein 3	Ssbp3
								signal transducer and activator of transcription 5A	Stat5a
								signal transducer and activator of transcription 6	Stat6
								Serine/threonine kinase receptor associated protein	Strap
								TAF11 RNA polymerase II, TATA box binding protein (TBP)-associated factor	Taf11
								TAF4B RNA polymerase II, TATA box binding protein (TBP)-associated factor	Taf4b
								TAF6 RNA polymerase II, TATA box binding protein (TBP)-associated factor	Taf6
								TAR DNA binding protein	Tardbp
								TATA box binding protein-like 1	Tbpl1
								transcription elongation factor A (SII)-like 1	Tceal1
								transcription elongation factor B (SIII), polypeptide 3	Tceb3
								Transcription factor 12	Tcf12
								transcription factor 20	Tcf20
								transcription factor 3	Tcf3
								transcription factor 7-like 2, T-cell specific, HMG-box	Tcf7l2
								transcription factor CP2	Tcfcp2
								TEA domain family member 2	Tead2
								thyrotroph embryonic factor	Tef
								transcription factor Dp 2	Tfdp2
								transducin-like enhancer of split 3, homolog of Drosophila E(spl)	Tle3
								tripartite motif-containing 24	Trim24
								thyroid hormone receptor interactor 4	Trip4
								ubiquitin-like, containing PHD and RING finger domains, 1	Uhrf1
								X-box binding protein 1	Xbp1
								YY1 transcription factor	Yy1
								zinc finger and BTB domain containing 1	Zbtb1
								zinc finger protein 105	Zfp105
								zinc finger protein 110	Zfp110
								zinc finger protein 148	Zfp148
								zinc finger protein 161	Zfp161
								zinc finger protein 191	Zfp191
								zinc finger protein 192	Zfp192
								zinc finger protein 263	Zfp263
								zinc finger protein 292	Zfp292
								zinc finger protein 451	Zfp451
								zinc finger protein 523	Zfp523
								zinc finger protein 597	Zfp597
								zinc finger protein 617	Zfp617
								zinc finger protein 64	Zfp64
								zinc finger protein 68	Zfp68
								zinc finger protein, multitype 2	Zfpm2
								zinc finger protein X-linked	Zfx

### Sheet: Quartile 2_sorted
Quartile 2	cluster 1	Gene_Title	Gene_Symbol	cluster 2	Gene_Title	Gene_Symbol	cluster 3	Gene_Title	Gene_Symbol
Riken TFdb		AE binding protein 1	Aebp1		ankyrin repeat domain 1 (cardiac muscle)	Ankrd1		AE binding protein 1	Aebp1
		formin-like 2	Fmnl2		activating transcription factor 6	Atf6		aryl-hydrocarbon receptor-interacting protein	Aip
		high mobility group box transcription factor 1	Hbp1		ataxia telangiectasia mutated homolog (human)	Atm		ankyrin repeat and FYVE domain containing 1	Ankfy1
		3-hydroxy-3-methylglutaryl-Coenzyme A synthase 1	Hmgcs1		bobby sox homolog (Drosophila)	Bbx		ankyrin repeat and KH domain containing 1	Ankhd1
		HIV-1 tat interactive protein 2, homolog (human)	Htatip2		calcium regulated heat stable protein 1	Carhsp1		AT rich interactive domain 5B (MRF1-like)	Arid5b
		avian musculoaponeurotic fibrosarcoma (v-maf) AS42 oncogene homolog	Maf		CCAAT/enhancer binding protein (C/EBP), gamma	Cebpg		aryl hydrocarbon receptor nuclear translocator	Arnt
		nuclear protein 1	Nupr1		capicua homolog (Drosophila)	Cic		ankyrin repeat and SOCS box-containing 8	Asb8
		PRKC, apoptosis, WT1, regulator	Pawr		DEAD (Asp-Glu-Ala-Asp) box polypeptide 20	Ddx20		ash1 (absent, small, or homeotic)-like (Drosophila)	Ash1l
		runt related transcription factor 2	Runx2		DEAD (Asp-Glu-Ala-Asp) box polypeptide 54	Ddx54		additional sex combs like 1 (Drosophila)	Asxl1
					ELK3, member of ETS oncogene family	Elk3		activating transcription factor 2	Atf2
					E26 avian leukemia oncogene 1, 5' domain	Ets1		bromodomain adjacent to zinc finger domain 1A	Baz1a
					F-box and WD-40 domain protein 7	Fbxw7		B double prime 1, subunit of RNA polymerase III transcription initiation factor IIIB	Bdp1
					forkhead box O1	Foxo1		basic leucine zipper nuclear factor 1	Blzf1
					general transcription factor II H, polypeptide 4	Gtf2h4		Bmi1 polycomb ring finger oncogene	Bmi1
					general transcription factor III C 1	Gtf3c1		bromodomain containing 8	Brd8
					homeobox A3	Hoxa3		cyclin T1	Ccnt1
					inhibitor of kappaB kinase gamma	Ikbkg		cyclin-dependent kinase 2	Cdk2
					interferon regulatory factor 2 binding protein 1	Irf2bp1		CCAAT/enhancer binding protein (C/EBP), delta	Cebpd
					Jun oncogene	Jun		chromodomain helicase DNA binding protein 4	Chd4
					Kruppel-like factor 3 (basic)	Klf3		circadian locomotor output cycles kaput	Clock
					LAG1 homolog, ceramide synthase 6	Lass6		CLP1, cleavage and polyadenylation factor I subunit, homolog (S. cerevisiae)	Clp1
					limb-bud and heart	Lbh		CCR4-NOT transcription complex, subunit 7	Cnot7
					methyl-CpG binding domain protein 3	Mbd3		cAMP responsive element binding protein 1	Creb1
					minichromosome maintenance deficient 3 (S. cerevisiae)	Mcm3		CXXC finger 1 (PHD domain)	Cxxc1
					methyl CpG binding protein 2	Mecp2		death effector domain-containing	Dedd
					nuclear factor of activated T-cells, cytoplasmic, calcineurin-dependent 1	Nfatc1		death inducer-obliterator 1	Dido1
					nuclear factor of activated T-cells, cytoplasmic, calcineurin-dependent 2 interacting protein	Nfatc2ip		DNA methyltransferase 1-associated protein 1	Dmap1
					nuclear factor of activated T-cells, cytoplasmic, calcineurin-dependent 3	Nfatc3		down-regulator of transcription 1	Dr1
					RNA binding motif protein 14	Rbm14		E2F transcription factor 3	E2f3
					regulatory factor X-associated protein	Rfxap		E2F transcription factor 5	E2f5
					ring finger protein 141	Rnf141		early B-cell factor 1	Ebf1
					SREBF chaperone	Scap		E74-like factor 2	Elf2
					SRY-box containing gene 5	Sox5		E1A binding protein p300	Ep300
					stromal antigen 1	Stag1		forkhead box O3	Foxo3
					transcription elongation factor B (SIII), polypeptide 3	Tceb3		GA repeat binding protein, alpha	Gabpa
					tribbles homolog 3 (Drosophila)	Trib3		general transcription factor II A, 1	Gtf2a1
					thyroid hormone receptor interactor 13	Trip13		general transcription factor II H, polypeptide 2	Gtf2h2
					transformation related protein 53	Trp53		general transcription factor II I	Gtf2i
					upstream transcription factor 2	Usf2		general transcription factor II I repeat domain-containing 1	Gtf2ird1
					zinc finger, DHHC domain containing 5	Zdhhc5		high mobility group box transcription factor 1	Hbp1
					zinc finger protein 35	Zfp35		helicase with zinc finger domain	Helz
					zinc finger protein 64	Zfp64		human immunodeficiency virus type I enhancer binding protein 2	Hivep2
					zinc finger protein 91	Zfp91		homeobox A5	Hoxa5
								homeobox A7	Hoxa7
								homeobox C6	Hoxc6
								homeobox C8	Hoxc8
								inhibitor of kappaB kinase beta	Ikbkb
								inhibitor of growth family, member 1	Ing1
								interferon regulatory factor 3	Irf3
								Iroquois related homeobox 3 (Drosophila)	Irx3
								KH domain containing, RNA binding, signal transduction associated 1	Khdrbs1
								Kruppel-like factor 3 (basic)	Klf3
								Kruppel-like factor 7 (ubiquitous)	Klf7
								mastermind like 1 (Drosophila)	Maml1
								mitogen-activated protein kinase 1	Mapk1
								methyl-CpG binding domain protein 2	Mbd2
								Meis homeobox 1	Meis1
								MAX gene associated	Mga
								myeloid/lymphoid or mixed-lineage leukemia 5	Mll5
								metastasis associated 1	Mta1
								metastasis associated 3	Mta3
								metal response element binding transcription factor 2	Mtf2
								c-myc binding protein	Mycbp
								myoneurin	Mynn
								MYST histone acetyltransferase (monocytic leukemia) 3	Myst3
								nuclear receptor coactivator 2	Ncoa2
								nuclear receptor coactivator 6	Ncoa6
								nuclear receptor co-repressor 1	Ncor1
								nuclear receptor co-repressor 2	Ncor2
								nuclear factor of activated T-cells 5	Nfat5
								nuclear factor of activated T-cells, cytoplasmic, calcineurin-dependent 3	Nfatc3
								nuclear factor I/B	Nfib
								nuclear factor of kappa light polypeptide gene enhancer in B-cells 1, p105	Nfkb1
								nuclear transcription factor-Y alpha	Nfya
								nuclear receptor binding factor 2	Nrbf2
								nuclear receptor-binding SET-domain protein 1	Nsd1
								pre B-cell leukemia transcription factor 2	Pbx2
								pre B-cell leukemia transcription factor 3	Pbx3
								PDZ and LIM domain 1 (elfin)	Pdlim1
								putative homeodomain transcription factor 1	Phtf1
								protein inhibitor of activated STAT 1	Pias1
								polymerase (RNA) III (DNA directed) polypeptide H	Polr3h
								polymerase (RNA) mitochondrial (DNA directed)	Polrmt
								protein phosphatase 3, catalytic subunit, beta isoform	Ppp3cb
								PR domain containing 5	Prdm5
								paired related homeobox 1	Prrx1
								proteasome (prosome, macropain) 26S subunit, non-ATPase, 9	Psmd9
								RAB11a, member RAS oncogene family	Rab11a
								RAB8B, member RAS oncogene family	Rab8b
								retinoic acid induced 14	Rai14
								retinoblastoma 1	Rb1
								retinoblastoma-like 1 (p107)	Rbl1
								REST corepressor 1	Rcor1
								RE1-silencing transcription factor	Rest
								ring finger protein 14	Rnf14
								Sin3-associated polypeptide 18	Sap18
								sirtuin 1 (silent mating type information regulation 2, homolog) 1 (S. cerevisiae)	Sirt1
								sirtuin 2 (silent mating type information regulation 2, homolog) 2 (S. cerevisiae)	Sirt2
								SWI/SNF related, matrix associated, actin dependent regulator of chromatin, subfamily e, member 1	Smarce1
								small optic lobes homolog (Drosophila)	Solh
								SRY-box containing gene 4	Sox4
								SRY-box containing gene 5	Sox5
								SRY-box containing gene 6	Sox6
								trans-acting transcription factor 3	Sp3
								sterol regulatory element binding transcription factor 1	Srebf1
								serum response factor	Srf
								single-stranded DNA binding protein 2	Ssbp2
								single-stranded DNA binding protein 3	Ssbp3
								stromal antigen 1	Stag1
								TATA box binding protein (Tbp)-associated factor, RNA polymerase I, B	Taf1b
								TATA box binding protein	Tbp
								transcription factor 4	Tcf4
								transcription factor E3	Tcfe3
								transforming growth factor beta 1 induced transcript 1	Tgfb1i1
								TH1-like homolog (Drosophila)	Th1l
								Tia1 cytotoxic granule-associated RNA binding protein-like 1	Tial1
								transducin-like enhancer of split 1, homolog of Drosophila E(spl)	Tle1
								thyroid hormone receptor interactor 4	Trip4
								transformation related protein 53 binding protein 1	Trp53bp1
								trichorhinophalangeal syndrome I (human)	Trps1
								ubinuclein 1	Ubn1
								upstream binding transcription factor, RNA polymerase I	Ubtf
								ubiquitin-like, containing PHD and RING finger domains, 1	Uhrf1
								Wiskott-Aldrich syndrome-like (human)	Wasl
								XPA binding protein 2	Xab2
								zinc finger, CCHC domain containing 8	Zcchc8
								zinc finger, DHHC domain containing 21	Zdhhc21
								zinc finger, DHHC domain containing 5	Zdhhc5
								zinc finger, DHHC domain containing 6	Zdhhc6
								zinc finger protein 110	Zfp110
								zinc finger protein 146	Zfp146
								zinc finger protein 148	Zfp148
								zinc finger protein 238	Zfp238
								zinc finger protein 281	Zfp281
								zinc finger protein 292	Zfp292
								zinc finger protein 386 (Kruppel-like)	Zfp386
								zinc finger protein 451	Zfp451
								zinc finger protein 617	Zfp617
								zinc finger protein 68	Zfp68
								zinc finger protein 9	Zfp9
								zinc finger protein X-linked	Zfx
								zinc finger, MYND domain containing 11	Zmynd11

### Sheet: Quartile 3_sorted
Quartile 3	cluster 1	Gene_Title	Gene_Symbol	cluster 2	Gene_Title	Gene_Symbol	cluster 3	Gene_Title	Gene_Symbol
Riken TFdb		activating transcription factor 2	Atf2		apoptosis antagonizing transcription factor	Aatf		activator of basal transcription 1	Abt1
		brain abundant, membrane attached signal protein 1	Basp1		BCL2-associated transcription factor 1	Bclaf1		acylphosphatase 2, muscle type	Acyp2
		early B-cell factor 1	Ebf1		CCAAT/enhancer binding protein (C/EBP), gamma	Cebpg		ankyrin repeat domain 10	Ankrd10
		fos-like antigen 2	Fosl2		CCAAT/enhancer binding protein zeta	Cebpz		AT rich interactive domain 1A (SWI-like)	Arid1a
		3-hydroxy-3-methylglutaryl-Coenzyme A synthase 1	Hmgcs1		DNA-damage inducible transcript 3	Ddit3		ash2 (absent, small, or homeotic)-like (Drosophila)	Ash2l
		heat shock factor binding protein 1	Hsbp1		DNA methyltransferase (cytosine-5) 1	Dnmt1		activating transcription factor 5	Atf5
		LIM domain only 4	Lmo4		Ets2 repressor factor	Erf		bromodomain adjacent to zinc finger domain, 1B	Baz1b
		avian musculoaponeurotic fibrosarcoma (v-maf) AS42 oncogene homolog	Maf		E26 avian leukemia oncogene 1, 5' domain	Ets1		bobby sox homolog (Drosophila)	Bbx
		myocyte enhancer factor 2A	Mef2a		enhancer of zeste homolog 2 (Drosophila)	Ezh2		Bmi1 polycomb ring finger oncogene	Bmi1
		nuclear receptor co-repressor 1	Ncor1		general transcription factor IIIC, polypeptide 4	Gtf3c4		bromodomain containing 8	Brd8
		nuclear factor I/X	Nfix		host cell factor C1	Hcfc1		calcium regulated heat stable protein 1	Carhsp1
		nuclear receptor subfamily 1, group D, member 2	Nr1d2		KH domain containing, RNA binding, signal transduction associated 1	Khdrbs1		coactivator-associated arginine methyltransferase 1	Carm1
		nuclear receptor subfamily 3, group C, member 1	Nr3c1		Kruppel-like factor 5	Klf5		chromobox homolog 4 (Drosophila Pc class)	Cbx4
		nuclear protein 1	Nupr1		LIM domains containing 1	Limd1		cyclin H	Ccnh
		snail homolog 2 (Drosophila)	Snai2		mitogen-activated protein kinase 1	Mapk1		cell division cycle 5-like (S. pombe)	Cdc5l
		signal transducer and activator of transcription 3	Stat3		Max protein	Max		cyclin-dependent kinase 9 (CDC2-related kinase)	Cdk9
		trichorhinophalangeal syndrome I (human)	Trps1		minichromosome maintenance deficient 2 mitotin (S. cerevisiae)	Mcm2		cyclin-dependent kinase inhibitor 2C (p18, inhibits CDK4)	Cdkn2c
		zinc finger protein 36, C3H type-like 1	Zfp36l1		minichromosome maintenance deficient 3 (S. cerevisiae)	Mcm3		CCAAT/enhancer binding protein (C/EBP), beta	Cebpb
					minichromosome maintenance deficient 6 (MIS5 homolog, S. pombe) (S. cerevisiae)	Mcm6		CCR4-NOT transcription complex, subunit 7	Cnot7
					minichromosome maintenance deficient 7 (S. cerevisiae)	Mcm7		CCR4-NOT transcription complex, subunit 8	Cnot8
					myelocytomatosis oncogene	Myc		COP9 (constitutive photomorphogenic) homolog, subunit 2 (Arabidopsis thaliana)	Cops2
					nuclear transcription factor, X-box binding 1	Nfx1		cAMP responsive element binding protein 3	Creb3
					programmed cell death 11	Pdcd11		CREB binding protein	Crebbp
					pleiomorphic adenoma gene-like 1	Plagl1		C-terminal binding protein 2	Ctbp2
					protein phosphatase 5, catalytic subunit	Ppp5c		CCCTC-binding factor	Ctcf
					RNA binding motif protein 14	Rbm14		catenin, beta like 1	Ctnnbl1
					RuvB-like protein 1	Ruvbl1		cyclin D binding myb-like transcription factor 1	Dmtf1
					single-minded homolog 2 (Drosophila)	Sim2		DNA methyltransferase (cytosine-5) 1	Dnmt1
					SWI/SNF related, matrix associated, actin dependent regulator of chromatin, subfamily a, member 4	Smarca4		D4, zinc and double PHD fingers family 2	Dpf2
					SRY-box containing gene 6	Sox6		Dr1 associated protein 1 (negative cofactor 2 alpha)	Drap1
					SRY-box containing gene 9	Sox9		developmentally regulated GTP binding protein 1	Drg1
					TATA box binding protein-like 1	Tbpl1		ELK3, member of ETS oncogene family	Elk3
					transcription elongation regulator 1 (CA150)	Tcerg1		ELK4, member of ETS oncogene family	Elk4
					Tia1 cytotoxic granule-associated RNA binding protein-like 1	Tial1		fumarylacetoacetate hydrolase	Fah
					thymopoietin	Tmpo		feminization 1 homolog b (C. elegans)	Fem1b
					tribbles homolog 3 (Drosophila)	Trib3		forkhead box C1	Foxc1
					twist homolog 2 (Drosophila)	Twist2		forkhead box N2	Foxn2
					zinc finger, DHHC domain containing 16	Zdhhc16		GLI-Kruppel family member GLI3	Gli3
								general transcription factor IIB	Gtf2b
								general transcription factor II H, polypeptide 1	Gtf2h1
								general transcription factor II H, polypeptide 4	Gtf2h4
								general transcription factor II I	Gtf2i
								general transcription factor III A	Gtf3a
								histone deacetylase 2	Hdac2
								histone deacetylase 3	Hdac3
								hypoxia inducible factor 1, alpha subunit	Hif1a
								homeodomain interacting protein kinase 2	Hipk2
								interleukin enhancer binding factor 3	Ilf3
								inhibitor of growth family, member 1	Ing1
								Kruppel-like factor 4 (gut)	Klf4
								mitogen-activated protein kinase kinase kinase 12	Map3k12
								mitogen-activated protein kinase 3	Mapk3
								methyl-CpG binding domain protein 2	Mbd2
								myeloid/lymphoid or mixed-lineage leukemia 5	Mll5
								menage a trois 1	Mnat1
								metastasis-associated gene family, member 2	Mta2
								metal response element binding transcription factor 2	Mtf2
								myotrophin	Mtpn
								c-myc binding protein	Mycbp
								myelin basic protein expression factor 2, repressor	Myef2
								MYST histone acetyltransferase 2	Myst2
								Ngfi-A binding protein 1	Nab1
								Ngfi-A binding protein 2	Nab2
								nuclear factor, erythroid derived 2,-like 1	Nfe2l1
								nuclear factor I/C	Nfic
								nuclear transcription factor-Y beta	Nfyb
								nuclear transcription factor-Y gamma	Nfyc
								Notch gene homolog 2 (Drosophila)	Notch2
								nuclear receptor subfamily 2, group C, member 2	Nr2c2
								osteoclast stimulating factor 1	Ostf1
								poly (A) polymerase alpha	Papola
								polymerase (RNA) II (DNA directed) polypeptide H	Polr2h
								peroxisome proliferator activated receptor gamma	Pparg
								protein phosphatase 3, catalytic subunit, beta isoform	Ppp3cb
								polyglutamine binding protein 1	Pqbp1
								prolactin regulatory element binding	Preb
								proteasome (prosome, macropain) 26S subunit, non-ATPase, 10	Psmd10
								purine rich element binding protein B	Purb
								RAB11B, member RAS oncogene family	Rab11b
								RAB8A, member RAS oncogene family	Rab8a
								RAB, member of RAS oncogene family-like 3	Rabl3
								retinoic acid receptor, gamma	Rarg
								REST corepressor 1	Rcor1
								v-rel reticuloendotheliosis viral oncogene homolog A (avian)	Rela
								ring finger protein 14	Rnf14
								ring finger protein 141	Rnf141
								ribosomal protein S6 kinase, polypeptide 4	Rps6ka4
								RING1 and YY1 binding protein	Rybp
								sin3 associated polypeptide	Sap30
								SERTA domain containing 2	Sertad2
								SH3 domain protein D19	Sh3d19
								ski sarcoma viral oncogene homolog (avian)	Ski
								SWI/SNF related, matrix associated, actin dependent regulator of chromatin, subfamily a, member 5	Smarca5
								SWI/SNF related, matrix associated, actin dependent regulator of chromatin, subfamily b, member 1	Smarcb1
								SWI/SNF related, matrix associated, actin dependent regulator of chromatin, subfamily e, member 1	Smarce1
								snail homolog 1 (Drosophila)	Snai1
								small nuclear RNA activating complex, polypeptide 2	Snapc2
								Smad nuclear interacting protein 1	Snip1
								trans-acting transcription factor 1	Sp1
								stromal antigen 1	Stag1
								signal transducer and activator of transcription 6	Stat6
								serine/threonine kinase receptor associated protein	Strap
								TAF12 RNA polymerase II, TATA box binding protein (TBP)-associated factor	Taf12
								TAF13 RNA polymerase II, TATA box binding protein (TBP)-associated factor	Taf13
								TAR DNA binding protein	Tardbp
								transcription factor 19	Tcf19
								transcription factor 4	Tcf4
								transcription factor-like 5 (basic helix-loop-helix)	Tcfl5
								TEA domain family member 1	Tead1
								transcription factor A, mitochondrial	Tfam
								thyroid hormone receptor associated protein 3	Thrap3
								Tia1 cytotoxic granule-associated RNA binding protein-like 1	Tial1
								transducin-like enhancer of split 1, homolog of Drosophila E(spl)	Tle1
								thymopoietin	Tmpo
								transducer of ErbB-2.1	Tob1
								tripartite motif-containing 28	Trim28
								thyroid hormone receptor interactor 6	Trip6
								transformation related protein 53	Trp53
								transformation related protein 53 binding protein 1	Trp53bp1
								transformation/transcription domain-associated protein	Trrap
								tumor susceptibility gene 101	Tsg101
								upstream binding protein 1	Ubp1
								UDP-glucose pyrophosphorylase 2	Ugp2
								Wiskott-Aldrich syndrome-like (human)	Wasl
								Wolf-Hirschhorn syndrome candidate 2 (human)	Whsc2
								X-box binding protein 1	Xbp1
								YY1 associated factor 2	Yaf2
								zinc finger and BTB domain containing 33	Zbtb33
								zinc finger, DHHC domain containing 6	Zdhhc6
								zinc finger protein 131	Zfp131
								zinc finger protein 148	Zfp148
								zinc finger protein 191	Zfp191
								zinc finger protein 275	Zfp275
								zinc finger protein 277	Zfp277
								zinc finger protein 52	Zfp52
								zinc finger protein 91	Zfp91
								zinc finger, MYND domain containing 11	Zmynd11
								zinc ribbon domain containing, 1	Znrd1

### Sheet: Quartile 4_sorted
Quartile 4	cluster 1	Gene_Title	Gene_Symbol	cluster 2	Gene_Title	Gene_Symbol	cluster 3	Gene_Title	Gene_Symbol
Riken TFdb		Cbp/p300-interacting transactivator, with Glu/Asp-rich carboxy-terminal domain, 2	Cited2		AE binding protein 2	Aebp2		C1D nuclear receptor co-repressor	C1d
		fos-like antigen 1	Fosl1		activating transcription factor 1	Atf1		core binding factor beta	Cbfb
		general transcription factor IIF, polypeptide 2	Gtf2f2		activating transcription factor 4	Atf4		chromobox homolog 3 (Drosophila HP1 gamma)	Cbx3
		high mobility group AT-hook 2	Hmga2		BCL2-associated transcription factor 1	Bclaf1		cyclin H	Ccnh
		homeobox A5	Hoxa5		basic transcription factor 3	Btf3		cyclin-dependent kinase 4	Cdk4
		LAG1 homolog, ceramide synthase 2	Lass2		cyclin-dependent kinase 4	Cdk4		cyclin-dependent kinase 7	Cdk7
		minichromosome maintenance deficient 5, cell division cycle 46 (S. cerevisiae)	Mcm5		CCR4-NOT transcription complex, subunit 7	Cnot7		C-terminal binding protein 2	Ctbp2
		minichromosome maintenance deficient 7 (S. cerevisiae)	Mcm7		COP9 (constitutive photomorphogenic) homolog, subunit 2 (Arabidopsis thaliana)	Cops2		DAZ associated protein 2	Dazap2
		MYB binding protein (P160) 1a	Mybbp1a		COP9 (constitutive photomorphogenic) homolog, subunit 5 (Arabidopsis thaliana)	Cops5		developmentally regulated GTP binding protein 1	Drg1
		paternally expressed 3	Peg3		cold shock domain protein A	Csda		early growth response 1	Egr1
		RNA binding motif protein 14	Rbm14		DEAD (Asp-Glu-Ala-Asp) box polypeptide 54	Ddx54		elongation factor RNA polymerase II 2	Ell2
		SRY-box containing gene 9	Sox9		DEK oncogene (DNA binding)	Dek		four and a half LIM domains 2	Fhl2
					embryonic ectoderm development	Eed		histone deacetylase 2	Hdac2
					E26 avian leukemia oncogene 1, 5' domain	Ets1		hypoxia inducible factor 1, alpha subunit	Hif1a
					fusion, derived from t(12;16) malignant liposarcoma (human)	Fus		heat shock factor binding protein 1	Hsbp1
					general transcription factor II E, polypeptide 1 (alpha subunit)	Gtf2e1		Kruppel-like factor 3 (basic)	Klf3
					general transcription factor II E, polypeptide 2 (beta subunit)	Gtf2e2		melanoma antigen, family D, 1	Maged1
					histone deacetylase 1	Hdac1		myotrophin	Mtpn
					high mobility group box 2	Hmgb2		necdin	Ndn
					high mobility group box 3	Hmgb3		nuclear factor I/X	Nfix
					influenza virus NS1A binding protein	Ivns1abp		protein kinase, cAMP dependent regulatory, type I, alpha	Prkar1a
					Jun oncogene	Jun		paired related homeobox 1	Prrx1
					KH domain containing, RNA binding, signal transduction associated 1	Khdrbs1		RAB11a, member RAS oncogene family	Rab11a
					LAG1 homolog, ceramide synthase 5	Lass5		RAB18, member RAS oncogene family	Rab18
					LSM4 homolog, U6 small nuclear RNA associated (S. cerevisiae)	Lsm4		retinoic acid induced 14	Rai14
					mitogen-activated protein kinase 1	Mapk1		retinoblastoma binding protein 7	Rbbp7
					minichromosome maintenance deficient 4 homolog (S. cerevisiae)	Mcm4		SCAN domain-containing 1	Scand1
					minichromosome maintenance deficient 5, cell division cycle 46 (S. cerevisiae)	Mcm5		transcriptional regulator, SIN3B (yeast)	Sin3b
					minichromosome maintenance deficient 6 (MIS5 homolog, S. pombe) (S. cerevisiae)	Mcm6		snail homolog 2 (Drosophila)	Snai2
					minichromosome maintenance deficient 7 (S. cerevisiae)	Mcm7		SRY-box containing gene 4	Sox4
					Mki67 (FHA domain) interacting nucleolar phosphoprotein	Mki67ip		trans-acting transcription factor 1	Sp1
					myotrophin	Mtpn		steroid receptor RNA activator 1	Sra1
					nascent polypeptide-associated complex alpha polypeptide	Naca		suppressor of Ty 5 homolog (S. cerevisiae)	Supt5h
					necdin	Ndn		transcription factor 12	Tcf12
					neural precursor cell expressed, developmentally down-regulated gene 8	Nedd8		X-box binding protein 1	Xbp1
					nuclear factor, erythroid derived 2, like 2	Nfe2l2		YY1 transcription factor	Yy1
					prefoldin 1	Pfdn1		zinc finger, MYND domain containing 11	Zmynd11
					PHD finger protein 10	Phf10
					PHD finger protein 5A	Phf5a
					pleiomorphic adenoma gene-like 1	Plagl1
					pleiotropic regulator 1, PRL1 homolog (Arabidopsis)	Plrg1
					polymerase (RNA) II (DNA directed) polypeptide B	Polr2b
					polymerase (RNA) II (DNA directed) polypeptide C	Polr2c
					polymerase (RNA) II (DNA directed) polypeptide E	Polr2e
					polymerase (RNA) II (DNA directed) polypeptide G	Polr2g
					polymerase (RNA) II (DNA directed) polypeptide I	Polr2i
					polymerase (RNA) II (DNA directed) polypeptide J	Polr2j
					polymerase (RNA) II (DNA directed) polypeptide K	Polr2k
					protein phosphatase 2 (formerly 2A), regulatory subunit A (PR 65), alpha isoform	Ppp2r1a
					protein phosphatase 3, catalytic subunit, beta isoform	Ppp3cb
					proteasome (prosome, macropain) 26S subunit, ATPase 3	Psmc3
					protease (prosome, macropain) 26S subunit, ATPase 5	Psmc5
					prothymosin alpha	Ptma
					purine rich element binding protein B	Purb
					retinoblastoma binding protein 7	Rbbp7
					ring finger protein 4	Rnf4
					ribonucleic acid binding protein S1	Rnps1
					RuvB-like protein 2	Ruvbl2
					SERTA domain containing 1	Sertad1
					SWI/SNF related, matrix associated, actin dependent regulator of chromatin, subfamily a, member 5	Smarca5
					small nuclear ribonucleoprotein B	Snrpb
					sequestosome 1	Sqstm1
					structure specific recognition protein 1	Ssrp1
					serine/threonine kinase receptor associated protein	Strap
					TAF10 RNA polymerase II, TATA box binding protein (TBP)-associated factor	Taf10
					TAF9 RNA polymerase II, TATA box binding protein (TBP)-associated factor	Taf9
					TAR DNA binding protein	Tardbp
					transcription elongation factor A (SII) 1	Tcea1
					transcription elongation factor B (SIII), polypeptide 2	Tceb2
					transcription elongation regulator 1 (CA150)	Tcerg1
					transcription factor Dp 1	Tfdp1
					thymopoietin	Tmpo
					tripartite motif-containing 28	Trim28
					thyroid hormone receptor interactor 13	Trip13
					tubby like protein 4	Tulp4
					UDP-glucose pyrophosphorylase 2	Ugp2
					zinc finger protein 207	Zfp207

### Sheet: Summary
TF's (genes)						Intensity range
		Cluster 1	Cluster 2	Cluster 3	total ID's	on day 2
	Quartile 1	1 (64)	44 (499)	182 (2456)	3019	57-609
	Quartile 2	9 (99)	43 (964)	142 (1957)	3020	610-1093
	Quartile 3	18 (290)	38 (606)	138 (2124)	3020	1093-2515
	Quartile 4	12 (221)	77 (1795)	37 (1003)	3019	2515-64864
	TF in %
		Cluster 1	Cluster 2	Cluster 3
	Quartile 1	0.0156	0.0882	0.0741
	Quartile 2	0.0909	0.0446	0.0726
	Quartile 3	0.0621	0.0627	0.065
	Quartile 4	0.0543	0.0429	0.0369
