## Supplementary Table 3 for "Unbiased transcriptomic analysis of chondrocyte differentiation in a high-density cell culture model"

### Sheet: Sheet1
	Supplementary Table 3: Functional classification of genes altered in response to culture time.
	Quartile	Cluster	Term	Enrichment Score	P-value
	Quartile 1	Cluster 1	Secreted / extracellular region	9.66	3.55e-16
		Cluster 2	Transcription regulator activity	3.42	3.04e-07
		Cluster 3	Transcription	10.07	4.89e-22
	Quartile 2	Cluster 1	Secreted / extracellular region	4.53	7.08e-09
		Cluster 2	Nucleotide-binding	12.6	1.1e-17
		Cluster 3	Nucleus / transcription	6.41	5.38e-26
	Quartile 3	Cluster 1	Secreted / extracellular region	2.16	0.0017441
		Cluster 2	Nuclear lumen	20.52	1.25e-27
		Cluster 3	Organelle lumen	19.49	1.98e-26
	Quartile 4	Cluster 1	Nuclear lumen	10.46	1.52e-12
		Cluster 2	Ribonucleoprotein	59.84	2.24e-99
		Cluster 3	Mitochondrion	19.37	2.2e-20
