## Supplementary Table 2 for "Unbiased transcriptomic analysis of chondrocyte differentiation in a high-density cell culture model"

### Sheet: Comparison 1 to 4
Transcription Regulator	p-value of overlap	Target molecules in dataset
AHR	4.39e-10	ADAMTS2,ADAMTS5,ALDH3A1,ASPN,CD36,COL12A1,COL14A1,COL1A1,COL1A2,COL3A1,ENPEP,FABP4,FBLN5,GAS6,HDAC9,HECTD2,HP,IGHM,IL6,ITGBL1,LBP,Pcp4l1,PDGFRB,STEAP4,UGT1A6,VEGFC
HTT	8.96e-10	ADAM23,ADAMTS2,ADAMTS5,AGT,ALDOC,ATP2A2,C1R,C2orf40,C5orf13,CAMK4,CASP1,CDH11,CSN3,DIO2,DKK3,EN1,FABP7,FHL1 (includes EG:14199),FOSL1,FOXP1,GPR88,HBEGF,HMGCS1,IGFBP5,MARCKS,MT3,OPRL1,PDE10A,PENK,PSMB8,PSMB9,RASGRP2,RGS16,SEPP1,SLC1A3,SLC40A1,SMC2,THBS2,THRSP,TM4SF1,VCAM1
HOXA10	3.39e-08	ADIPOQ,APOE,CA3,CFD,COL3A1,CYP2F1,ERG,GAS6,GSTA3,GSTT1,IGFBP5,KRT18,MYLK,NCAM1,PTGER4,RNASE4,SSPN,THRSP
CTNNB1	6.85e-08	ADIPOQ,AFP,AHR,APOD,BMP4,CA3,CDH11,CFD,COL1A1,COL4A6,CXCL12 (includes EG:20315),DIO2,FABP4,FOSL1,IGFBP2,IGFBP5,IGHM,INHBB,KCNIP4,LPL,MME,MMP23B,MPZL2,MYLK,PDE1C,PHLDA2,RETN,SEMA5A,SOX11,TNC
CEBPB (includes EG:1051)	7.7e-08	ACTG2,ADH7,ADIPOQ,AGT,CDO1,CFD,COL1A1,COL1A2,CP,FABP4,Gnas (mouse),HGF,HP,IGF1,IL1RN,IL6,LBP,MC2R,PTGER4,TF,TM4SF1,UGT1A6,UPP1
JUN	1.85e-07	ADH7,AFP,APOE,CA3,COL1A1,COL1A2,DIO2,EPHX2,FABP4,FBLN5,FOSL1,GAS6,IBSP,IGFBP4,IL6,LBP,NCAM1,NGF,PENK,RASGRF1,SERPINB9,SPRY1,VCAM1
SREBF1	4.26e-07	ABCD2,ADIPOQ,ALDOC,CFD,ELOVL7,FABP4,HMGCS1,IDI1,IGHM,IL6,LPL,RETN,TF,THRSP,TM7SF2,UCP2
SMARCA4	3.84e-06	ACTG2,AGT,CDH11,DYSF,FBLIM1,HHIP,HPGD,IGFBP4,IGFBP5,IL6,ITGA3,KRT18,LUM,MYLK,PDP1,PER3,SEPP1,TNNT2
PPARG	3.94e-06	ADIPOQ,AGT,APOE,CD36,CFD,COL1A1,COL1A2,FABP4,HGF,HP,HYOU1,IGF1,IGFBP5,IL6,KRT18,LPL,MGST1,RARRES2,RETN,UCP2,VCAM1
ATN1	4.19e-06	C5orf13,CAMK4,CDH11,HBEGF,IGFBP5,MARCKS,OPRL1,PENK,RGS16,SMC2,SOX11,THRSP,TM4SF1
SMARCB1	5.88e-06	C4B (includes others),CA8,COL14A1,COL1A1,DOCK4,FABP4,HBEGF,HP,IGFBP2,KLHL4,LBP,PPP1R3C,PTN,RAB36
THRB	1.04e-05	ABCD2,ATP2A2,CFD,FABP4,IGFBP2,IGHM,IL6,LPL,Lyz1/Lyz2,PCSK2,PENK,THRSP
MYC	1.72e-05	AFP,ANGPT1,B4GALT7,CASP1,COL14A1,COL1A1,COL1A2,COL3A1,FABP4,FBLN5,FBN1,FBXO32,FOSL1,GAMT,GBP2 (includes EG:14469),ITGA3,LUM,Lyz1/Lyz2,Myl9,NCAM1,NGF,PDGFRB,PSMB8,PTN,RAB40B,THBS2,TNC,UGT1A6,VCAM1,WRN,YME1L1
PPARA	1.87e-05	ABCD2,ADIPOQ,C1R,C1S,CD36,CFH,CXCL12 (includes EG:20315),FABP4,GSTT1,HGF,HMGCS1,IDI1,IGFBP2,IGFBP5,IL6,LPL,MGST1,RETN,SELENBP1,SMC2,UCP2,VCAM1
HIF1A	2.08e-05	ACTG2,AFP,AGT,ALDOC,ATP2A2,CXCL12 (includes EG:20315),FHL1 (includes EG:14199),IGFBP2,IGFBP5,IL6,INHBB,KIAA1199,KRT18,SLC40A1,TRIM21,VEGFC
TRIM24	2.31e-05	BST2,FBN1,GBP2 (includes EG:14469),Iigp1/Iigp1b,PLAC8,PSMB8,PSMB9,RTP4,STAT2,TRIM34
TAF4 (includes EG:100149942)	2.55e-05	CDH11,FMOD,GAS6,HBEGF,IL1RN,LUM,PENK,PTN,THBS2,VEGFC
CEBPA	4.09e-05	ADH7,ADIPOQ,AGT,CFD,COL1A1,COL1A2,FABP4,HGF,HP,HPGD,IGF1,IL1RN,IL6,KLK8,LPL,PPP1R3C,RETN,SERPINB1
TP53 (includes EG:22059)	4.5e-05	AFP,AGTR1,ANGPT1,APOE,CASP1,CASP4,CCDC80,CD97,COL14A1,COL1A1,COL1A2,COL3A1,CTSF,CXCL12 (includes EG:20315),EGFL6,FHL1 (includes EG:14199),FOSL1,GAS6,HBEGF,HMGCS1,IGF1,IGFBP2,IGFBP4,IGFBP5,IL6,Lyz1/Lyz2,MFAP2,MMP23B,Myl9,PDGFRB,RGS16,RNASE4,SERPINB9,SMC2,TAP2,TCN2,THBS2,UPP1,XAF1
SMAD3	4.81e-05	ACTG2,ASPN,COL10A1,COL1A1,COL1A2,COL3A1,ELN,HBEGF,HP,IL6,LUM,TF,TNC
NOTCH1	5.08e-05	ACTG2,ANGPT1,CFD,COL1A1,COL1A2,ESM1,FABP7,FOSL1,IGFBP2,IGFBP4,IL6,PDGFRB
FOS	6.04e-05	AGT,AGTR1,COL1A1,DIO2,EPHX2,ESM1,FABP4,FBLIM1,FBN1,FOSL1,IBSP,IGFBP5,IL6,LPL,MGST1,MPZL2,NGF,PENK,PTPRZ1,SELENBP1,SERPINB9,SFRP2,TNMD,VCAM1
MTPN	6.41e-05	APOD,CASP12,COL1A1,COL1A2,CP,GAS6,IGF1,IL6,VCAM1
PPARD	6.73e-05	ACTG2,APOE,CD36,FABP4,FABP7,GAS6,IGFBP2,MYOM2,Pcp4l1,PER3,PTGER4,UCP2
SRF	7.42e-05	ACTG2,ARHGAP20,BICC1,FHL1 (includes EG:14199),FOSL1,GDA,IGF1,IGHM,MGST1,Myl9,MYLK,Nebl,PLA2R1,TNC,TNNT2
SOX2	7.67e-05	COL1A1,DLX1,DLX5,EN1,FOXP1,IGF1,VEGFC,WISP2
CREBBP	9.04e-05	AGT,COL1A2,CXCL12 (includes EG:20315),FABP4,HMGCS1,IL6,LPL,PSMB9,RETN,TAP2,THRSP,TNC,VCAM1
JUNB	9.41e-05	AGTR1,COL1A1,COL1A2,FBLN5,FOSL1,IBSP,IL6,PENK,RASGRF1
STAT1	0.000102	AGT,APOE,CASP1,CASP4,GBP2 (includes EG:14469),IGF1,IL6,PDGFRB,PSMB8,PSMB9,PTN,SLFN5,STAT2
STAT6	0.000136	APOE,CD1D,COL1A1,COL1A2,FABP4,GBP2 (includes EG:14469),GPM6B,IGF1,IL1RN,IL6,SELENBP1,Trim30a/Trim30d,VCAM1
CEBPD	0.000146	AGT,FABP4,HGF,HP,IGF1,IGFBP5,IL6,NGF
IRF7	0.000148	CASP4,PSMB8,PSMB9,RTP4,STAT2,TAP2,TRIM21,UBE2L6,XAF1
NFE2L2	0.000163	ADH7,AHR,ALDH3A1,AOX1,COL1A1,COL3A1,ELN,FMO1 (includes EG:14261),GSTA3,GSTT1,IL1RN,IL6,KCND1,LPL,MGST1,TCN2,THRSP,UGT1A6,VCAM1
STAT4	0.000176	ALDOC,DDAH2,IL6,ITIH5,KRT18,MLLT3,PKP2 (includes EG:287925),PLAC8,Rassf1,RGS16,SELENBP1,SERPINB1,Trim30a/Trim30d,TSPAN5
Ap1	0.000182	CXCL12 (includes EG:20315),DLX5,FABP4,FOSL1,IGF1,IL6,KRT18,LPL,NGF,VCAM1
HMGA1	0.000225	ACTG2,COL1A1,COL1A2,IDI1,IGF1,IGFBP4,IL6,MT3,PHLDA2,SRGN,U90926
AR	0.000227	ATP2A2,C4B (includes others),CDH11,COL3A1,EDNRA,HGF,IGF1,IGFBP5,IL6,MARCKS,MME,PENK,TF,TNNT2
NCOA2	0.000291	ADIPOQ,AHR,CFD,FABP4,IL6,MC2R
RNA polymerase II	0.000297	ADAM23,ADIPOQ,CDH11,COL1A2,FABP4,GBP2 (includes EG:14469),IL1RN,IL6,PSMB9,TAP2,THBS2,TNNT2
FOXA2	0.000307	ACTG2,AFP,EN1,HHIP,IGF1,IL6,LPL,Lyz1/Lyz2,Myl9,TF,UCP2
NR1I2	0.000319	AHR,CD36,CYP4V2,HMGCS1,IGF1,IL6,MGST1,TCN2,TF,UGT1A6
NR1D2	0.000345	CD36,FABP4,IL6
NCOA1	0.000369	ADIPOQ,AHR,FABP4,IGF1,IL6,Lyz1/Lyz2,THRSP
SMAD7	0.000385	ACTG2,ADAMTS2,COL1A1,COL1A2,COL3A1,GAS6,HBEGF,HDAC9,ITGBL1
STAT3	0.000401	AGT,CASP1,GBP2 (includes EG:14469),HGF,HP,IGFBP5,IL1RN,IL6,LBP,Lyz1/Lyz2,PSMB8,PSMB9,PTN,SERPINB1,SERPINB9,SLFN5,XAF1
POU2F1	0.000414	AOX1,CDO1,GAS6,GBP2 (includes EG:14469),GSTT1,IL6,LPL,SEPP1,VCAM1
HMX2	0.000481	BMP4,DLX5
RELA	0.000507	AFP,AGT,APOE,BEX2,COL1A2,DIO2,ELN,IGF1,IGHM,IL1RN,IL6,LUM,PSMB9,TAP2,VCAM1
IRF2	0.000544	CASP1,IL6,PSMB8,PSMB9,TAP2,VCAM1
NFkB (complex)	0.000599	ADAMTS9,AGT,ATP2A2,C1R,CASP4,CD36,COL1A2,CXCL12 (includes EG:20315),GAS6,GBP2 (includes EG:14469),HDAC9,IGFBP2,IL1RN,IL6,MT3,MYLK,NCAM1,PSMB9,RGS16,TAP2,VCAM1,VEGFC
PAX3	0.000621	AP3M2,BMP4,BST2,COL1A2,FHL1 (includes EG:14199),IGFBP2,IL6,PCSK2,RARRES2,SRGN,TCN2,TNC
IRF1 (includes EG:16362)	0.00063	AGTR2,C1R,CASP1,GBP2 (includes EG:14469),PSMB8,PSMB9,STAT2,TAP2,VCAM1
SNAI2	0.000685	DSP,HPGD,ITGA3,KRT18
EPAS1	0.000764	ALDOC,FHL1 (includes EG:14199),HMGCS1,IGFBP5,IL6,INHBB,KIAA1199,MYOM2,PTPRZ1,TRIM21
RORA	0.000841	ABCD2,APOE,CD36,CYP2F1,ELOVL7,HPGD,IGF1,IL6,PPP1R3C,SELENBP1,UCP2
Nfat (family)	0.000856	DKK3,ESM1,FABP4,FHL1 (includes EG:14199),HBEGF,TNNT2,VCAM1
MEOX2	0.000942	ANGPT1,HBEGF,IL6,VCAM1,VEGFC
JUND	0.00104	AGT,AGTR1,FOSL1,IL6,PENK,SERPINB9
ESR2	0.00117	AGT,APOE,BMP4,COL1A1,CXCL12 (includes EG:20315),IGF1,IGFBP4,LPL
GLI1	0.00133	C5orf13,CDH11,COL1A1,DIO2,FHL1 (includes EG:14199),HHIP,IGF1,PHLDA2,TNC,WIF1
THRA	0.0014	ATP2A2,CAMK4,IL6,LPL,PCSK2,PENK,THRSP
SP1	0.00159	ABCD2,ACTG2,APOE,BMP4,COL1A1,COL1A2,CXCL12 (includes EG:20315),FOSL1,HGF,IGF1,IGFBP4,KRT18,LPL,MARCKS,MEOX2,PDGFRB,PENK,PTN,TNC
SIX5	0.00172	IGFBP5,KRT18,PTN,SFRP2
NOTCH3	0.00172	ACTG2,APOD,FABP7,PDGFRB
ESR1	0.00173	AGT,APOE,BMP4,CXCL12 (includes EG:20315),DUSP9,IGF1,IGFBP5,IL6,INHBB,LPL,SERPINB9,TM4SF1,VEGFC,WISP2
HOXA9	0.0018	CALCRL,CD36,CD93,EDNRA,ERG,IGF1,ITGBL1,KRT18,RCBTB2,SERPINB9
Nr1h	0.00195	AGT,APOD,APOE,IL6,LPL
SPDEF	0.00217	CDH11,COL1A1,COL4A6,DKK3,ITGA3,TNC
MEN1	0.00234	FABP4,IGFBP2,PTN,PTPRZ1
HOXA7	0.00234	CALCRL,CD93,EDNRA,ERG
Naca	0.0028	COL1A1,DMP1
NR4A1	0.00377	APOE,CD36,LPL,PPP1R3C,UCP2,VCAM1
Smad2/3-Smad4	0.00393	COL1A1,COL1A2,IGFBP5
MYOCD	0.00452	ACTG2,ATP2A2,MYLK,TNNT2
NR1H2	0.0047	AGT,APOE,IL1RN,IL6,LPL
YBX1	0.00476	ACTG2,COL1A1,COL1A2
SKIL	0.00507	CDH11,COL1A2,CXCL12 (includes EG:20315),THBS2
OTX2	0.00507	EN1,NCAM1,PTPRZ1,TNC
PAX6	0.00512	FABP7,NCAM1,PCSK2,SEMA5A,TNC
KLF2	0.00528	BMP4,CD93,ELN,FABP4,IL6,LBP,PTGIS,VCAM1
ARNT2	0.0056	AOX1,APOE,ARNT2,CD1D,COL12A1,GSTA3,IGFBP4,Iigp1/Iigp1b,SELENBP1,UGT1A6,ZDHHC14
NFYC	0.00567	COL1A1,COL1A2,PDGFRB,THRSP
NR2F1	0.00567	AGT,HGF,LPL,SPRY1
MKL1	0.00569	ACTG2,MYLK,TNC
SIM1 (includes EG:20464)	0.00624	AOX1,APOE,ARNT2,CD1D,COL12A1,GSTA3,IGFBP4,Iigp1/Iigp1b,SELENBP1,UGT1A6,ZDHHC14
FHL2	0.00672	ACTG2,IBSP,PDGFRB
POU3F2	0.00681	ALDOC,FABP7
FOXA1	0.00692	ACTG2,AFP,EN1,HHIP,IL6,Myl9
FOXC2	0.00702	ADIPOQ,CFD,FABP4,LPL
RUNX2	0.00706	ACTG2,C4B (includes others),COL1A1,COL1A2,IBSP
ESRRA	0.00726	ATP2A2,CD36,HMGCS1,IDI1,LPL,MTCH2,PDP1
NCOR1	0.00776	ADIPOQ,AFP,Lyz1/Lyz2,THRSP
NR2C2	0.00785	APOE,CD36,THRSP
IFI16	0.00881	IL1RN,LPL,MGST1,STAT2,VCAM1
NfkB-RelA	0.00908	AGT,IL6,VCAM1
ZNF202	0.00908	APOE,INSM1,LPL
MED14	0.00939	CD36,FABP4
PYCARD	0.00939	IL6,RETN
FOXF1	0.00939	HGF,VCAM1
RORC	0.00959	ABCD2,CD36,CYP2F1,ELOVL7,HPGD,IL6,PPP1R3C,SELENBP1
HNF1A	0.00982	AFP,ATG2B,C1S,CD302,CDO1,COL3A1,CYP4V2,ENPEP,FMO1 (includes EG:14261),IGF1,LBP,RNASE4,SLC26A7,SLC40A1,TMEM140,UCP2
NFATC4	0.0119	ADIPOQ,COL1A1,FABP4
FLI1	0.0122	COL1A1,COL1A2,SRGN,TNC
RFX1 (includes EG:100038773)	0.0123	COL1A1,COL1A2
NFYA	0.0124	COL1A2,IBSP,IGF1,PDGFRB,THRSP
PAX7	0.0124	AHR,CDH11,EYA4,GALNT13,MARCKS
PPARGC1A	0.0124	ADIPOQ,CD36,FABP4,FBXO32,IL1RN,IL6,UCP2
SP3	0.0135	ABCD2,ACTG2,COL1A1,COL1A2,FOSL1,HGF,IGF1,LPL,TNC
APBB1	0.0156	ACTG2,CASP4
HDAC2	0.0168	COL1A2,COMP,IGF1,IL6
EBF1	0.0169	CXCL12 (includes EG:20315),DLX5,IGHM
PBX1	0.0169	BMP4,COL1A1,FABP7
NR1H3	0.0178	APOD,APOE,IL1RN,IL6,LPL
SREBF2	0.0178	ALDOC,HMGCS1,IDI1,THRSP,TM7SF2
PDX1 (includes EG:18609)	0.0182	CDO1,COL1A1,COL3A1,IL6,KRT18,MARCKS,PPP2R2C
Nuclear factor 1	0.0188	COL1A1,FABP7,HGF
VDR	0.0188	ADIPOQ,IL1RN,IL6,NGF,UCP2
NFkB (family)	0.0193	LPL,NCAM1
EP300	0.02	ADIPOQ,AGT,COL1A2,FABP4,IGF1,IL6,RETN,TNC
NR4A3	0.0208	FABP4,PDP1,UCP2
PML	0.0208	PSMB8,PSMB9,TAP2
Corticosteroid-GCR	0.022	AGT
KDM4A	0.022	FHL1 (includes EG:14199)
NACA	0.022	COL1A1
CUX2	0.022	NCAM1
THOC4	0.022	APOE
NKX2-8	0.022	AFP
CCRN4L	0.022	IGF1
ALX4	0.022	NCAM1
MITF	0.0222	APOE,FBXO32,GPM6B,HPGD,KAZN,PHACTR1,SLC14A1
C/ebp	0.0229	ALDH3A1,HGF,IGF1
SMAD1	0.0229	COL1A1,COL1A2,IBSP
FOSL2	0.0229	COL1A2,DIO2,FOSL1
RFX5	0.0232	COL1A1,COL1A2
SIN3B	0.0232	COL1A2,FBXO32
NCOR2	0.0252	ADIPOQ,IGF1,LPL
EGR1	0.0257	ATP2A2,COL1A1,COL1A2,ENPEP,FOSL1,Lyz1/Lyz2,VCAM1
PPARŒ±-RXRŒ±	0.0275	IL6,LPL
TGFB1I1	0.0275	CD36,KRT18
ZBTB7B	0.0275	COL1A1,COL1A2
MYOD1	0.0287	ACTG2,AGT,CDO1,DYSF,IGF1,IGFBP5,TNNT2,TNS1
ETS2	0.0289	BMP4,HPGD,KRT18,Lyz1/Lyz2
USF2	0.0289	AGT,HGF,THRSP,UCP2
STAT	0.03	AGT,CASP1,LBP
NANOG	0.0307	COL3A1,DLX1,DLX5,EN1
FOXO3	0.0319	ALDH3A1,FBXO32,GRB14,IL6,SLC40A1,UCP2
BARX2	0.032	ACTG2,NCAM1
NCOA6	0.032	FABP4,LPL
GATA4	0.0325	ACTG2,AGTR1,DIO2,INHBB
NFYB	0.0329	ABCD2,ACTG2,COL1A1,COL1A2,IBSP,IGF1,PDGFRB,PXMP4,SLIT3,THRSP
TEAD1	0.0368	ACTG2,TNNT2
SIRT1	0.0384	ADAMTS5,AFP,COL10A1,IL6
EGR2	0.0414	CAMK4,DIO2,GNB4,MME,MR1,SLC1A3
ETS1	0.0425	BMP4,CASP1,COL1A2,HGF,HPGD,PHLDA2,SRGN
MAX	0.0427	FBXO32,PDGFRB,TNNT2,WRN
EVX1	0.0434	EN1
HOXC6	0.0434	MME
SRA1	0.0434	MC2R
HOXB8	0.0434	MYLK
RBBP7	0.0434	EN1
PURB	0.0434	ACTG2
BPTF	0.0434	EN1
ARID5B	0.0434	ACTG2
SF1	0.0434	VCAM1
NR2F6	0.0434	LPL
PAX8	0.0471	DIO2,NCAM1
HOXD3	0.0471	COL1A1,DSP

### Sheet: 2 to 3
Transcription Regulator	p-value of overlap	Target molecules in dataset
CTNNB1	3.81e-09	ADIPOQ,AFP,APOD,CA3,CFD,COL1A1,CXCL12 (includes EG:20315),FABP4,IGFBP2,IGFBP5,IGHM,INHBB,KCNIP4,LPL,MME,MPZL2,MYLK,PHLDA2,RETN,SOX11,TNC,TSPAN8,VAV1
HOXA10	1.31e-08	ADIPOQ,ALPL,APOE,ATP1A2,CA3,CFD,COL3A1,ERG,GAS6,GSTA3,GSTT1,IGFBP5,MYLK,THRSP
PPARA	6.69e-08	ABCD2,ADIPOQ,C1R,C1S,C2,CD36,CFH,CXCL12 (includes EG:20315),FABP4,GSTT1,HGF,HMGCS1,HPX,IGFBP2,IGFBP5,LPL,MGST1,RETN,VCAM1
PPARG	1.3e-07	ADIPOQ,AGT,APOE,CD36,CFD,COL1A1,COL1A2,FABP4,HGF,HP,IGF1,IGFBP5,LPL,MGST1,RARRES2,RETN,VCAM1
AHR	1.79e-07	ASPN,CD36,COL1A1,COL1A2,COL3A1,FABP4,GAS6,HP,IGHM,ITGBL1,LBP,NNMT,OLFML1,STEAP4,UGT1A6,VEGFC
CEBPB (includes EG:1051)	2.65e-07	ADIPOQ,AGT,CDO1,CFD,COL1A1,COL1A2,FABP4,HGF,HP,HPX,IGF1,IL1RN,LBP,MMP13,TF,UGT1A6
JUN	5.07e-07	AFP,APOE,CA3,COL1A1,COL1A2,EPHX2,FABP4,GAS6,IBSP,LBP,MAOB,MMP13,PENK,RASGRF1,SERPINB9,VCAM1
FOS	1.71e-06	AGT,AGTR1,COL1A1,EPHX2,ESM1,FABP4,FBLIM1,IBSP,IGFBP5,LPL,MGST1,MMP13,MPZL2,MYH6,PENK,PTPRZ1,SERPINB9,TNMD,VCAM1
SREBF1	2.89e-06	ABCD2,ADIPOQ,CFD,ELOVL7,FABP4,HMGCS1,IGHM,LPL,RETN,TF,THRSP
CEBPA	5.31e-06	ADIPOQ,AGT,CFD,COL1A1,COL1A2,FABP4,HGF,HP,HPGD,IGF1,IL1RN,LPL,PPP1R3C,RETN
STAT1	5.85e-06	AGT,APOE,CFB,GBP2 (includes EG:14469),IFIT1B,IGF1,Igtp,PSMB8,PTN,SERPING1,SLFN5
STAT6	7.72e-06	APOE,CD1D,COL1A1,COL1A2,FABP4,GBP2 (includes EG:14469),GPM6B,IGF1,IL1RN,Trim30a/Trim30d,VCAM1
THRB	1.04e-05	ABCD2,CFD,FABP4,IGFBP2,IGHM,LPL,MYH6,PENK,THRSP
STAT3	1.53e-05	AGT,GBP2 (includes EG:14469),HGF,HP,IFIH1,IFIT1B,IGFBP5,IL1RN,LBP,MMP13,PSMB8,PTN,SERPINB9,SLFN5
RORA	2.11e-05	ABCD2,APOE,CD36,CKMT2,ELOVL7,HPGD,IGF1,NNMT,PPP1R3C,SULT1A1
Smad2/3-Smad4	2.33e-05	COL1A1,COL1A2,IGFBP5,MMP13
POU2F1	2.83e-05	CDO1,GAS6,GBP2 (includes EG:14469),GSTT1,LPL,SEPP1,SERPING1,VCAM1
CREBBP	3.21e-05	AGT,COL1A2,CXCL12 (includes EG:20315),FABP4,HMGCS1,LPL,RETN,THRSP,TNC,VCAM1
MTPN	4.46e-05	APOD,CASP12,COL1A1,COL1A2,GAS6,IGF1,VCAM1
JUNB	6.11e-05	AGTR1,COL1A1,COL1A2,IBSP,MMP13,PENK,RASGRF1
TRIM24	8.23e-05	GBP2 (includes EG:14469),IFIH1,IFIT1B,Igtp,Iigp1/Iigp1b,PLAC8,PSMB8
TAF4 (includes EG:100149942)	8.85e-05	GAS6,IFIT1B,IL1RN,MMP13,PENK,PTN,VEGFC
SP1	9.54e-05	ABCD2,APOE,COL1A1,COL1A2,CXCL12 (includes EG:20315),FGFR4,HGF,HSD11B2,IGF1,LPL,MAOB,MEOX2,PENK,PTN,TNC
SOX2	0.000107	COL1A1,DLX1,DLX5,IGF1,VEGFC,WISP2
SMARCA2	0.000116	ALPL,CD36,DMP1,MYLK,PHEX
NFATC4	0.000117	ADIPOQ,COL1A1,FABP4,MYH6
ESR2	0.000134	AGT,APOE,COL1A1,CXCL12 (includes EG:20315),IGF1,LPL,MYH6
CEBPD	0.000177	AGT,FABP4,HGF,HP,IGF1,IGFBP5
RORC	0.000195	ABCD2,CD36,CKMT2,ELOVL7,HPGD,NNMT,PPP1R3C,SULT1A1
AR	0.000198	COL3A1,CUX1,EDNRA,HGF,IGF1,IGFBP5,MME,MYH6,PENK,TF
SP3	0.000203	ABCD2,COL1A1,COL1A2,HGF,HSD11B2,IGF1,LPL,MAOB,TNC
Nuclear factor 1	0.000231	COL1A1,FABP7,HGF,HSD11B2
MEN1	0.000231	FABP4,IGFBP2,PTN,PTPRZ1
ESR1	0.000252	AGT,APOE,CXCL12 (includes EG:20315),DUSP9,IGF1,IGFBP5,INHBB,LPL,SERPINB9,VEGFC,WISP2
IRF1 (includes EG:16362)	0.000296	AGTR2,C1R,CFB,GBP2 (includes EG:14469),IFIH1,PSMB8,VCAM1
SMAD1	0.00031	ALPL,COL1A1,COL1A2,IBSP
Ap1	0.00037	CXCL12 (includes EG:20315),DLX5,FABP4,IGF1,LPL,MMP13,VCAM1
PPARGC1A	0.000391	ADIPOQ,CD36,CKMT2,FABP4,IL1RN,MAOB,MYH6
JUND	0.000397	AGT,AGTR1,MMP13,PENK,SERPINB9
NFkB (complex)	0.000406	ADAMTS9,AGT,C1R,CD36,CFB,COL1A2,CXCL12 (includes EG:20315),GAS6,GBP2 (includes EG:14469),IGFBP2,IL1RN,MEOX1,MYLK,VCAM1,VEGFC
SMARCB1	0.000418	CA8,COL1A1,FABP4,HP,IGFBP2,LBP,PPP1R3C,PTN
SMAD3	0.00059	ASPN,COL1A1,COL1A2,COL3A1,HP,MMP13,TF,TNC
FOXC2	0.000743	ADIPOQ,CFD,FABP4,LPL
NR3C1	0.000752	AGT,APOE,C1R,CHIC2,GBP2 (includes EG:14469),HSD11B2,IFIH1,IFIT1B,IGF1,LGALS12,MMP13,MTCH2,PHLDA2,SEPP1,SERPINB9,Trim30a/Trim30d
Naca	0.000819	COL1A1,DMP1
RELA	0.000886	AFP,AGT,APOE,CFB,COL1A2,IFIT1B,IGF1,IGHM,IL1RN,VCAM1
MEF2C	0.00112	IBSP,MMP13,MYH6,MYOM2
NOTCH1	0.00123	ANGPT1,CFD,COL1A1,COL1A2,ESM1,FABP7,IGFBP2
NR4A1	0.00125	APOE,CD36,LPL,PPP1R3C,VCAM1
PAX3	0.00133	COL1A2,HPX,IGFBP2,MEOX1,NNMT,RARRES2,SRGN,TNC
ESRRA	0.00133	CD36,HMGCS1,LPL,MAOB,MTCH2,MYH6
Nr1h	0.00136	AGT,APOD,APOE,LPL
FLI1	0.00136	COL1A1,COL1A2,SRGN,TNC
GATA6	0.00136	AFP,MYH6,MYLK,THRSP
NR2C2	0.00137	APOE,CD36,THRSP
PPARD	0.00145	APOE,CD36,FABP4,FABP7,GAS6,IGFBP2,MYOM2
NCOA2	0.00149	ADIPOQ,CFD,FABP4,IFIT1B
HTT	0.00158	ADAM23,AGT,C1R,C2orf40,C5orf13,DKK3,FABP7,HMGCS1,IGFBP5,PENK,PSMB8,RASGRP2,SEPP1,SERPING1,SLC1A3,THRSP,VCAM1
ZNF202	0.00159	APOE,INSM1,LPL
SMARCA4	0.00175	AGT,FBLIM1,HHIP,HPGD,IGFBP5,ITGA3,MYLK,PHEX,SEPP1
TCF4	0.00193	DMP1,IGFBP2,PHEX,RSPO2
HOXA9	0.00206	CD36,CD93,EDNRA,ERG,IGF1,ITGBL1,SERPINB9
NFE2L2	0.00215	COL1A1,COL3A1,FMO1 (includes EG:14261),GSTA3,GSTT1,IL1RN,LPL,MGST1,THRSP,UGT1A6,VCAM1
EP300	0.00231	ADIPOQ,AGT,COL1A2,FABP4,IGF1,RETN,TNC
MED14	0.0028	CD36,FABP4
FOXF1	0.0028	HGF,VCAM1
NR1D2	0.0028	CD36,FABP4
NR1H2	0.00285	AGT,APOE,IL1RN,LPL
NR1I2	0.00303	CD36,HMGCS1,IGF1,MGST1,TF,UGT1A6
TAF4B	0.00308	IGHM,INHBB,MMP13
EBF1	0.00308	CXCL12 (includes EG:20315),DLX5,IGHM
HOXA7	0.00345	CD93,EDNRA,ERG
RNA polymerase II	0.00351	ADAM23,ADIPOQ,COL1A2,FABP4,GBP2 (includes EG:14469),IFIT1B,IL1RN
RFX1 (includes EG:100038773)	0.0037	COL1A1,COL1A2
RUNX2	0.00403	COL1A1,COL1A2,IBSP,MMP13
NFKB1	0.00469	APOE,CFB,COL1A2,IFIT1B,IGHM,IL1RN,VCAM1
SOX8	0.00473	IBSP,PHEX
NCOR2	0.00473	ADIPOQ,IGF1,LPL
IFI16	0.00487	IL1RN,LPL,MGST1,VCAM1
TP53 (includes EG:22059)	0.00514	AFP,AGTR1,ANGPT1,APOBEC1,APOE,C2,COL1A1,COL1A2,COL3A1,CXCL12 (includes EG:20315),EGFL6,GAS6,HMGCS1,IGF1,IGFBP2,IGFBP5,MFAP2,MMP13,SERPINB9,SERPING1
HMGA1	0.00578	ALPL,COL1A1,COL1A2,IGF1,PHLDA2,SRGN
SPDEF	0.00583	COL1A1,DKK3,ITGA3,TNC
NCOA1	0.00583	ADIPOQ,FABP4,IGF1,THRSP
CTNNŒ≤-TCF/LEF	0.00586	ALPL,DLX5
NFYB	0.00645	ABCD2,COL1A1,COL1A2,IBSP,IGF1,MMP13,SLIT3,THRSP
NFYA	0.00654	COL1A2,IBSP,IGF1,THRSP
NFYC	0.00682	COL1A1,COL1A2,THRSP
NR2F1	0.00682	AGT,HGF,LPL
SMAD7	0.00695	COL1A1,COL1A2,COL3A1,GAS6,ITGBL1
RFX5	0.00711	COL1A1,COL1A2
GLI1	0.00733	C5orf13,COL1A1,HHIP,IGF1,PHLDA2,TNC
ETS1	0.00782	COL1A2,FGFR4,HGF,HPGD,PHLDA2,SRGN
MEOX2	0.00804	ANGPT1,VCAM1,VEGFC
ZEB2	0.00846	ALPL,MEOX2
ZBTB7B	0.00846	COL1A1,COL1A2
NCOR1	0.0087	ADIPOQ,AFP,THRSP
NR1H3	0.00898	APOD,APOE,IL1RN,LPL
Nfat (family)	0.00944	DKK3,ESM1,FABP4,VCAM1
NCOA6	0.00993	FABP4,LPL
RXRA	0.0103	ABCD2,APOE,CD36,CDO1,FABP4,LPL,MAOB
STAT4	0.0108	IFIH1,IFIT1B,ITIH5,PLAC8,RAMP1,Rassf1,Trim30a/Trim30d
Corticosteroid-GCR	0.0118	AGT
NACA	0.0118	COL1A1
THOC4	0.0118	APOE
NKX2-8	0.0118	AFP
CCRN4L	0.0118	IGF1
NKX2-1	0.0123	AGT,AGTR2,CA8,FGFR4,SCN7A,SERPINB9
THRA	0.0125	LPL,MYH6,PENK,THRSP
SRF	0.0132	IGF1,IGHM,MGST1,MYH6,MYLK,Nebl,TNC
HIF1A	0.0135	AFP,AGT,CXCL12 (includes EG:20315),IGFBP2,IGFBP5,INHBB,VEGFC
HNF1A	0.0147	AFP,C1S,C2,CDO1,COL3A1,FMO1 (includes EG:14261),HPX,IGF1,LBP,SERPING1
MYC	0.0148	AFP,ANGPT1,COL1A1,COL1A2,COL3A1,FABP4,GBP2 (includes EG:14469),ITGA3,PSMB8,PTN,RAB40B,TNC,UGT1A6,VCAM1
YBX1	0.0149	COL1A1,COL1A2
TFAP2A	0.0155	APOE,FGFR4,ITGBL1,WISP2
YY1	0.0166	CHRDL1,COL1A1,IGFBP5,MMP13,MYH6,VAV1,VEGFC
MKL1	0.0168	MYLK,TNC
ATN1	0.0169	C5orf13,IGFBP5,PENK,SOX11,THRSP
ATF3	0.018	ADIPOQ,MMP13,PENK
HOXA5	0.0187	IGF1,PTN
MEF2	0.0208	IL1RN,MEOX2
SNAI2	0.0208	HPGD,ITGA3
CITED2	0.0208	MMP13,SLC1A3
MEF2D	0.0208	COL1A2,COL3A1
EPAS1	0.0215	HMGCS1,IGFBP5,INHBB,MYOM2,PTPRZ1
ATF4	0.0228	IBSP,IGFBP2,IGFBP5,PENK
NfkB-RelA	0.0229	AGT,VCAM1
Smad	0.0229	COL1A1,COL1A2
CALR	0.0229	FABP4,LPL
MEF2A	0.0229	MEOX2,MYH6
RXRG	0.0229	FABP4,LPL
HMX2	0.0235	DLX5
HOXC6	0.0235	MME
HOXB8	0.0235	MYLK
TIAL1	0.0235	MMP13
SF1	0.0235	VCAM1
NR2F6	0.0235	LPL
USF2	0.0247	AGT,HGF,THRSP
MBD1	0.0251	APOE,IGHM
NANOG	0.0259	COL3A1,DLX1,DLX5
IKZF1	0.0261	FGFR4,IGF1,SULT1A1,TMEM119
FOXA2	0.0268	AFP,HHIP,IGF1,LPL,TF
GATA4	0.0272	AGTR1,INHBB,MYH6
HIC1	0.0272	CDO1,LPPR4,SRGN
NfkB1-RelA	0.0274	MMP13,VCAM1
EZH2	0.0297	ALPL,FHOD3,HSD11B2,MPZL2,SLC1A3
CIITA	0.0298	COL1A1,COL1A2
HDAC6	0.0298	COL1A1,IGF1
SIX5	0.0323	IGFBP5,PTN
STAT2	0.0323	IFIT1B,PSMB8
NOTCH3	0.0323	APOD,FABP7
BCL3	0.0323	AGT,IGHM
CBL	0.0323	COL1A1,VAV1
ARNT2	0.0344	APOE,CD1D,GSTA3,Iigp1/Iigp1b,MYH6,UGT1A6
KAT2B	0.0348	COL1A2,THRSP
PBX1	0.0348	COL1A1,FABP7
DDX54	0.035	WISP2
PRDM16	0.035	HGF
TEAD2	0.035	FGFR4
RFXANK	0.035	COL1A2
SMAD4	0.0361	ANGPT1,COL1A2,HP,MMP13,TNC
SIM1 (includes EG:20464)	0.0365	APOE,CD1D,GSTA3,Iigp1/Iigp1b,MYH6,UGT1A6
MECP2	0.0369	APOE,DLX5,IGHM
N-cor	0.0374	IGF1,MMP13
PRDM1	0.0384	ALPL,IGHM,PSMB8
MYB	0.0415	COL1A2,IGF1,IGFBP5
ASCL1	0.0429	DLX1,DLX5
C/ebp	0.0429	HGF,IGF1
MSX2	0.0429	ALPL,IBSP
FOSL2	0.0429	COL1A2,MMP13
Rxr	0.0448	APOE,CD36,MMP13
CBFB	0.0448	ERMN,MMP13,PRRG1
FOXN4	0.0464	NEUROD4
SATB2	0.0464	IGHM
ZIC1	0.0464	APOE
DLX1	0.0464	DLX5
SOX18	0.0464	VCAM1
RFXAP	0.0464	COL1A2
KDM5A	0.0464	COL1A2
AFF1	0.0464	IGF1
CITED1	0.0464	IGF1
RFX2	0.0464	COL1A2
CREB3L1	0.0464	COL1A1
NR2F2	0.0486	ANGPT1,LPL
ELK1	0.0486	MMP13,MYLK
VDR	0.0499	ADIPOQ,IL1RN,PHEX

### Sheet: 3 to 2
Transcription Regulator	p-value of overlap	Target molecules in dataset
PPARG	9.57e-06	ADIPOQ,APOE,CD36,CFD,FABP4,HGF,HP,RARRES2,RETN
SMARCA2	3.51e-05	CD36,DMP1,MYLK,PHEX
HOXA10	0.000116	ADIPOQ,APOE,ATP1A2,CFD,COL3A1,MYLK
CTNNB1	0.000193	ADIPOQ,CFD,FABP4,IGFBP2,KCNIP4,MPZL2,MYLK,PHLDA2,RETN
MEN1	0.000217	FABP4,IGFBP2,PTPRZ1
MED14	0.00042	CD36,FABP4
NR1D2	0.00042	CD36,FABP4
FOXC2	0.000529	ADIPOQ,CFD,FABP4
SOX8	0.000715	IBSP,PHEX
SREBF1	0.000762	ADIPOQ,CFD,FABP4,RETN,TF
NCOA2	0.000908	ADIPOQ,CFD,FABP4
TCF4	0.00111	DMP1,IGFBP2,PHEX
CEBPA	0.00157	ADIPOQ,CFD,FABP4,HGF,HP,RETN
CEBPB (includes EG:1051)	0.00178	ADIPOQ,CFD,FABP4,HGF,HP,TF
NR2C2	0.0033	APOE,CD36
ZNF217	0.00379	CREB5,KLHL4,MPZL2
PPARD	0.00387	APOE,CD36,FABP4,IGFBP2
CEBPD	0.00395	FABP4,HGF,HP
MED1 (includes EG:19014)	0.00428	ADIPOQ,CFD,FABP4
NFATC4	0.00442	ADIPOQ,FABP4
THOC4	0.00453	APOE
SMARCB1	0.00482	FABP4,HP,IGFBP2,KLHL4
PPARA	0.00606	ADIPOQ,CD36,FABP4,HGF,IGFBP2,RETN
AHR	0.00816	CD36,COL3A1,FABP4,HP,VEGFC
HOXB8	0.00903	MYLK
NR4A2	0.0116	FABP4,KCNIP4
PRDM16	0.0135	HGF
PPARGC1A	0.0147	ADIPOQ,CD36,FABP4
Nr1h	0.0148	APOE,TLR4
FLI1	0.0148	RPL18,SRGN
THRB	0.0161	CFD,FABP4,IGFBP2
FOS	0.0162	ESM1,FABP4,IBSP,MPZL2,PTPRZ1,SEMA3E
ZIC1	0.018	APOE
Naca	0.018	DMP1
LMO4	0.0224	HP
NOTCH1	0.0244	CFD,ESM1,IGFBP2
NANOG	0.0249	COL3A1,DLX1
ZIC2	0.0269	APOE
ETS1	0.0287	HGF,PHLDA2,SRGN
NCOA1	0.0312	ADIPOQ,FABP4
PYCARD	0.0313	RETN
FOXF1	0.0313	HGF
MSC	0.0313	HGF
EP300	0.0323	ADIPOQ,FABP4,RETN
SOX2	0.0341	DLX1,VEGFC
SMAD3	0.035	COL3A1,HP,TF
Rxr	0.0371	APOE,CD36
NR4A1	0.0381	APOE,CD36
ESRRG	0.04	IBSP
LXR ligand-LXR-Retinoic acid-RXRŒ±	0.04	APOE
NFIX	0.04	HGF
TEF	0.04	MYLK
Nfat (family)	0.0401	ESM1,FABP4
VDR	0.0401	ADIPOQ,PHEX
STAT1	0.0421	APOE,SLFN5,TLR4
PAX3	0.0478	IGFBP2,RARRES2,SRGN

### Sheet: 4 to 1
Transcription Regulator	p-value of overlap	Target molecules in dataset
MEF2C	2.93e-05	IBSP,MYH1,MYH6,MYOM2,PPARGC1A
TEAD1	0.000267	MYH1,MYH6,TNNT2
NR2C2	0.000686	APOE,CD36,CNTFR
EPAS1	0.0016	ALDOC,ANGPTL4,CA9,EGLN3,MYOM2,PTPRZ1
TEAD3	0.00175	MYH1,TNNT2
MAX	0.00235	Ccl6,MYH6,TNNT2,YBX1
HIF1A	0.00386	ALDOC,ANGPTL4,CA9,EGLN3,MET,PDK1,TTN (includes EG:22138)
TEAD4	0.00627	MYH1,TNNT2
Nr1h	0.0065	APOE,PPARGC1A,TLR4
SMARCA2	0.0065	CD36,CIITA,DMP1
THOC4	0.00929	APOE
PKNOX1	0.0107	PBX2,PPARGC1A
EZH2	0.0119	CNR1,MPZL2,PAX3,PCDH20,SAA2
MEF2	0.0132	MYH1,PPARGC1A
SRF	0.0145	EYA3,MYH1,MYH6,Nebl,TNNT2,TTN (includes EG:22138)
MEF2A	0.0146	MYH6,PPARGC1A
PPARGC1A	0.0213	CD36,MYH1,MYH6,PPARGC1A
PBX1	0.0224	PAX3,PF4
PPARG	0.0235	ANGPTL4,APOE,BEX1,CD36,CFD,PF4,PPARGC1A
PAX5	0.0241	CIITA,MET
CTNNB1	0.0243	CFD,EDIL3,GRIK1,KIFC1,MPZL2,NRCAM,SF3A1,SOX11,TRAF1
Rxr	0.0245	APOE,CD36,PAX3
ZNF217	0.0265	KLHL4,LYPD1,MPZL2
TEAD2	0.0276	TNNT2
MED1 (includes EG:19014)	0.0295	CFD,MET,TRPV6
GATA1	0.0317	CD36,GATA2,PF4
MYOCD	0.0335	MYH6,TNNT2
SPI1 (includes EG:20375)	0.0341	CIITA,GATA2,RPL18,TLR4
SWI-SNF	0.0367	MET
TCF15	0.0367	PAX3
MESP2	0.0367	PAX3
ZIC1	0.0367	APOE
Naca	0.0367	DMP1
NR2C1	0.0367	CNTFR
AFF1	0.0367	EPHA7
FOXC2	0.0418	CFD,PPARGC1A
ARNT2	0.0421	ANGPTL4,APOE,GATA2,GZMH,MYH6
PPARD	0.0428	ANGPTL4,APOE,CD36,MYOM2
SIM1 (includes EG:20464)	0.0444	ANGPTL4,APOE,GATA2,GZMH,MYH6
MYBBP1A	0.0456	PPARGC1A
MYCL1	0.0456	CIITA
TRIM24	0.0489	DDX60,NPAS3,TRPV6

### Sheet: summary
	IPA: Transcription factors
		1 to 4		2 to 3		3 to 2		4 to 1
		167		186		56		42
	overlapping		123		45		14
		Target molecules in dataset
		1 to 4	2 to 3	3 to 2	4 to 1
in common:	CTNNB1	30	23	9	9
in all 4 comp	FOXC2	4	4	3	2
	Naca	2	2	1	1
	Nr1h	5	4	2	3
	NR2C2	3	3	2	3
	PPARD	12	7	4	4
	PPARG	21	17	9	7
	PPARGC1A	7	7	3	4
	THOC4	1	1	1	1
