## Supplementary Table 1 for "Unbiased transcriptomic analysis of chondrocyte differentiation in a high-density cell culture model"

### Sheet: Sheet1
	Supplementary Table 1
	Probe Set ID	Gene symbol	Gene name	Exon-Exon	Forward primer - Sequence	Reverse primer - Sequence	Amplification
				Boundary			rate
	1447946_at	Adam23	a disintegrin and metallopeptidase domain 23	yes	AAGTACCGGCAGCGAATCAA	TGTCACGCGCGAGATGAG	1.97375
	1435990_at	Adamts2	a disintegrin-like and metallopeptidase 2	no	ACCCAGACTGTCCTGCATCAC	CGAAAGGGCCTCTTTAAATGTG	1.99478
	1422912_at	Bmp4	Bone morphogenic protein 4	yes	CGAGCCAACACTGTGAGGAGT	AGGTTGAAGAGGAAACGAAAAGC	1.94053
	1423166_at	Cd36	CD36 antigen	yes	GAACCTATTGAAGGCTTACATCCAA	TCCAGTTATGGGTTCCACATCTAA	1.8873
	1423110_at	Col1a2	collagen, type I, alpha 2	yes	GATGGCTGCTCCAAAAAGACA	CCAACCTCCACACGGAATTC	2
	1421007_at	Col4a6	collagen, type IV, alpha 6	no	TCTGAGCTGGCCATGAAGTATACT	GATTGTGTTCTCCGCAACTGGTA	1.96254
	1419527_at	Comp	cartilage oligomeric matrix protein	yes	AGAGAACATCATCTGGGCTAACCT	ACTCTCTGCAGCCGGTGACT	1.96604
	1449470_at	Dlx1	distal-less homeobox 1	no	TCCAGGTCGCTTTAAAGTAAGACA	TCAGGGTGATGACTTGTGTTCTG	1.9889
	1418349_at	Hbegf	heparin-binding EGF-like growth factor	yes	AAGTTGGGCGTGGCTAGCT	TGTAACGAACCACTGTCTCAGAAGT	1.91604
	1438083_at	Hhip	edgehog-interacting protein	yes	CCAGACTCACAATGGAAAACTCTACA	AGGTTGAACTGTGACTCTGCATTC	1.90093
	1425083_at	Otor	otoraplin	yes	AACGGAGCTGGAGAGTTTTGG	AATAACCTACAATTCCCATCTCATCCT	1.94419
	1429372_at	Sox11	SRY-box containing gene 11	no	AAATGGTGGCGAAGCAGACT	TTCTATCCGATCCTGCTGATTTATT	1.83828
	1421911_at	Stat2	signal transducer and activator of transcription 2	no	TGTCTTTCAGGTTGGAACGACTT	CCCGATGCTGCTTTGCA	1.93345
